# Redirecting carbon and electron flow in methanogenic laboratory scale anaerobic digestors with hypophosphite

**DOI:** 10.64898/2026.09.04.749529

**Authors:** Matt E. Weaver, Ruiwen Hu, Ambrose Wang, Yi Liu, John D. Coates, Hans K. Carlson

## Abstract

In anaerobic digestion, formate is a central electron carrier linking primary and secondary fermentation to methanogenesis. Efforts to alter methane production have largely focused on directly targeting methanogens, while disruption of other trophic levels is underexplored. We recently demonstrated that hypophosphite is a naturally occurring inhibitor of formate exchange in syntrophic methanogenic systems. Here, we investigated whether intercepting formate exchange using hypophosphite can modulate methane production in a complex fermentative methanogenic system and what the longer-term consequences are for the structure and function of the microbiome. Using continuous up-flow anaerobic sludge blanket (UASB) columns fed with whey, we found that 100 µM hypophosphite resulted in a transient (17 days) reduction in methane production by 20% to 50%, while carbon and electron flow was redirected towards hydrogen and volatile fatty acids. Accumulation of propionate, butyrate, branched-chain fatty acids, and not acetate indicated disruption of syntrophic formate metabolism. Following recovery of methane production in hypophosphite treated columns, we increased hypophosphite concentrations to millimolar levels and saw no repeated suppression of methane production. 16S rDNA amplicon sequencing revealed that hypophosphite treatment did not cause significant changes to microbiome composition. Methanogenic activity assays revealed a loss of formatotrophic methanogenic capacity in hypophosphite treated columns. Together, these results show that specific inhibition of formate exchange between syntrophs and methanogens decouples fermentative and methanogenic processes without altering microbiome composition with carbon and electron flow to methane ultimately redirected through hydrogen or acetate. This work demonstrates that hypophosphite can intercept syntrophic formate exchange in an engineered system and that long-term treatment with hypophosphite redirects electron flow towards electron carriers other than formate.
