## Supplementary Tables for "Redirecting carbon and electron flow in methanogenic laboratory scale anaerobic digestors with hypophosphite"

### Sheet: Table S1
Timepoint	Analysis	Test	Comparison	Statistic	p.value	Significance
1	Alpha diversity	Kruskal-Wallis	Simpson’s Index	0.429	0.513	ns
2	Alpha diversity	Kruskal-Wallis	Simpson’s Index	0.429	0.513	ns
3	Alpha diversity	Kruskal-Wallis	Simpson’s Index	1.19	0.275	ns
4	Alpha diversity	Kruskal-Wallis	Simpson’s Index	0.048	0.827	ns
5	Alpha diversity	Kruskal-Wallis	Simpson’s Index	0.048	0.827	ns
6	Alpha diversity	Kruskal-Wallis	Simpson’s Index	1.19	0.275	ns
7	Alpha diversity	Kruskal-Wallis	Simpson’s Index	2.333	0.127	ns
9	Alpha diversity	Kruskal-Wallis	Simpson’s Index	0.048	0.827	ns
10	Alpha diversity	Kruskal-Wallis	Simpson’s Index	0.048	0.827	ns
11	Alpha diversity	Kruskal-Wallis	Simpson’s Index	0.048	0.827	ns
12	Alpha diversity	Kruskal-Wallis	Simpson’s Index	1.19	0.275	ns
14	Alpha diversity	Kruskal-Wallis	Simpson’s Index	0.333	0.564	ns
16	Alpha diversity	Kruskal-Wallis	Simpson’s Index	0.429	0.513	ns
20	Alpha diversity	Kruskal-Wallis	Simpson’s Index	3.857	0.0495	*
23	Alpha diversity	Kruskal-Wallis	Simpson’s Index	0.333	0.564	ns
27	Alpha diversity	Kruskal-Wallis	Simpson’s Index	0.429	0.513	ns
45	Alpha diversity	Kruskal-Wallis	Simpson’s Index	3.857	0.0495	*
46	Alpha diversity	Kruskal-Wallis	Simpson’s Index	0.333	0.564	ns
47	Alpha diversity	Kruskal-Wallis	Simpson’s Index	0.6	0.439	ns
49	Alpha diversity	Kruskal-Wallis	Simpson’s Index	1.19	0.275	ns
50	Alpha diversity	Kruskal-Wallis	Simpson’s Index	3	0.0833	ns
51	Alpha diversity	Kruskal-Wallis	Simpson’s Index	1.19	0.275	ns
52	Alpha diversity	Kruskal-Wallis	Simpson’s Index	0.333	0.564	ns
53	Alpha diversity	Kruskal-Wallis	Simpson’s Index	2.333	0.127	ns
54	Alpha diversity	Kruskal-Wallis	Simpson’s Index	0	1	ns
56	Alpha diversity	Kruskal-Wallis	Simpson’s Index	0.429	0.513	ns
57	Alpha diversity	Kruskal-Wallis	Simpson’s Index	0.333	0.564	ns
58	Alpha diversity	Kruskal-Wallis	Simpson’s Index	0	1	ns
59	Alpha diversity	Kruskal-Wallis	Simpson’s Index	1.8	0.18	ns
60	Alpha diversity	Kruskal-Wallis	Simpson’s Index	0.048	0.827	ns
1	Alpha diversity	Kruskal-Wallis	Shannon Index	1.19	0.275	ns
2	Alpha diversity	Kruskal-Wallis	Shannon Index	0.048	0.827	ns
3	Alpha diversity	Kruskal-Wallis	Shannon Index	1.19	0.275	ns
4	Alpha diversity	Kruskal-Wallis	Shannon Index	0.048	0.827	ns
5	Alpha diversity	Kruskal-Wallis	Shannon Index	0.048	0.827	ns
6	Alpha diversity	Kruskal-Wallis	Shannon Index	0.429	0.513	ns
7	Alpha diversity	Kruskal-Wallis	Shannon Index	3.857	0.0495	*
9	Alpha diversity	Kruskal-Wallis	Shannon Index	0.429	0.513	ns
10	Alpha diversity	Kruskal-Wallis	Shannon Index	0.048	0.827	ns
11	Alpha diversity	Kruskal-Wallis	Shannon Index	0.048	0.827	ns
12	Alpha diversity	Kruskal-Wallis	Shannon Index	0.429	0.513	ns
14	Alpha diversity	Kruskal-Wallis	Shannon Index	0	1	ns
16	Alpha diversity	Kruskal-Wallis	Shannon Index	0.429	0.513	ns
20	Alpha diversity	Kruskal-Wallis	Shannon Index	2.333	0.127	ns
23	Alpha diversity	Kruskal-Wallis	Shannon Index	0.333	0.564	ns
27	Alpha diversity	Kruskal-Wallis	Shannon Index	2.333	0.127	ns
45	Alpha diversity	Kruskal-Wallis	Shannon Index	3.857	0.0495	*
46	Alpha diversity	Kruskal-Wallis	Shannon Index	0.333	0.564	ns
47	Alpha diversity	Kruskal-Wallis	Shannon Index	0	1	ns
49	Alpha diversity	Kruskal-Wallis	Shannon Index	0.429	0.513	ns
50	Alpha diversity	Kruskal-Wallis	Shannon Index	3	0.0833	ns
51	Alpha diversity	Kruskal-Wallis	Shannon Index	1.19	0.275	ns
52	Alpha diversity	Kruskal-Wallis	Shannon Index	0.333	0.564	ns
53	Alpha diversity	Kruskal-Wallis	Shannon Index	2.333	0.127	ns
54	Alpha diversity	Kruskal-Wallis	Shannon Index	1.333	0.248	ns
56	Alpha diversity	Kruskal-Wallis	Shannon Index	0.429	0.513	ns
57	Alpha diversity	Kruskal-Wallis	Shannon Index	0.333	0.564	ns
58	Alpha diversity	Kruskal-Wallis	Shannon Index	0	1	ns
59	Alpha diversity	Kruskal-Wallis	Shannon Index	1.8	0.18	ns
60	Alpha diversity	Kruskal-Wallis	Shannon Index	0.048	0.827	ns
1	Alpha diversity	Kruskal-Wallis	Richness	0.048	0.827	ns
2	Alpha diversity	Kruskal-Wallis	Richness	0.784	0.376	ns
3	Alpha diversity	Kruskal-Wallis	Richness	0.429	0.513	ns
4	Alpha diversity	Kruskal-Wallis	Richness	0.049	0.825	ns
5	Alpha diversity	Kruskal-Wallis	Richness	1.19	0.275	ns
6	Alpha diversity	Kruskal-Wallis	Richness	0.048	0.827	ns
7	Alpha diversity	Kruskal-Wallis	Richness	3.857	0.0495	*
9	Alpha diversity	Kruskal-Wallis	Richness	2.333	0.127	ns
10	Alpha diversity	Kruskal-Wallis	Richness	0.441	0.507	ns
11	Alpha diversity	Kruskal-Wallis	Richness	0.429	0.513	ns
12	Alpha diversity	Kruskal-Wallis	Richness	0.049	0.825	ns
14	Alpha diversity	Kruskal-Wallis	Richness	2.193	0.139	ns
16	Alpha diversity	Kruskal-Wallis	Richness	0.429	0.513	ns
20	Alpha diversity	Kruskal-Wallis	Richness	0.048	0.827	ns
23	Alpha diversity	Kruskal-Wallis	Richness	0	1	ns
27	Alpha diversity	Kruskal-Wallis	Richness	3.857	0.0495	*
45	Alpha diversity	Kruskal-Wallis	Richness	3.857	0.0495	*
46	Alpha diversity	Kruskal-Wallis	Richness	3	0.0833	ns
47	Alpha diversity	Kruskal-Wallis	Richness	0.167	0.683	ns
49	Alpha diversity	Kruskal-Wallis	Richness	0.048	0.827	ns
50	Alpha diversity	Kruskal-Wallis	Richness	1.667	0.197	ns
51	Alpha diversity	Kruskal-Wallis	Richness	0.429	0.513	ns
52	Alpha diversity	Kruskal-Wallis	Richness	0	1	ns
53	Alpha diversity	Kruskal-Wallis	Richness	0.196	0.658	ns
54	Alpha diversity	Kruskal-Wallis	Richness	3	0.0833	ns
56	Alpha diversity	Kruskal-Wallis	Richness	0.048	0.827	ns
57	Alpha diversity	Kruskal-Wallis	Richness	0.351	0.554	ns
58	Alpha diversity	Kruskal-Wallis	Richness	1.333	0.248	ns
59	Alpha diversity	Kruskal-Wallis	Richness	1.8	0.18	ns
60	Alpha diversity	Kruskal-Wallis	Richness	0.429	0.513	ns
	Beta diversity	PERMANOVA (Bray-Curtis)	Treatment + Timepoint	F=7.6, R²=0.083	0.0001	*
	Beta diversity	PERMANOVA (Bray-Curtis)	Treatment + Timepoint	F=NA, R²=1
1	Beta diversity	Pairwise PERMANOVA	Untreated vs Treated	F=1.07, R²=0.211	0.6	ns
2	Beta diversity	Pairwise PERMANOVA	Untreated vs Treated	F=0.74, R²=0.156	0.7	ns
3	Beta diversity	Pairwise PERMANOVA	Untreated vs Treated	F=0.63, R²=0.135	0.7	ns
4	Beta diversity	Pairwise PERMANOVA	Untreated vs Treated	F=0.65, R²=0.141	0.7	ns
5	Beta diversity	Pairwise PERMANOVA	Untreated vs Treated	F=0.3, R²=0.069	0.9	ns
6	Beta diversity	Pairwise PERMANOVA	Untreated vs Treated	F=0.48, R²=0.108	0.9	ns
7	Beta diversity	Pairwise PERMANOVA	Untreated vs Treated	F=0.42, R²=0.095	0.7	ns
9	Beta diversity	Pairwise PERMANOVA	Untreated vs Treated	F=0.7, R²=0.149	0.7	ns
10	Beta diversity	Pairwise PERMANOVA	Untreated vs Treated	F=0.48, R²=0.108	0.8	ns
11	Beta diversity	Pairwise PERMANOVA	Untreated vs Treated	F=0.23, R²=0.055	0.9	ns
12	Beta diversity	Pairwise PERMANOVA	Untreated vs Treated	F=0.17, R²=0.042	1	ns
14	Beta diversity	Pairwise PERMANOVA	Untreated vs Treated	F=0.76, R²=0.203	0.6	ns
16	Beta diversity	Pairwise PERMANOVA	Untreated vs Treated	F=0.26, R²=0.061	0.8	ns
20	Beta diversity	Pairwise PERMANOVA	Untreated vs Treated	F=1.5, R²=0.272	0.3	ns
23	Beta diversity	Pairwise PERMANOVA	Untreated vs Treated	F=0.55, R²=0.156	0.6	ns
27	Beta diversity	Pairwise PERMANOVA	Untreated vs Treated	F=0.39, R²=0.089	0.7	ns
45	Beta diversity	Pairwise PERMANOVA	Untreated vs Treated	F=1.27, R²=0.241	0.3	ns
46	Beta diversity	Pairwise PERMANOVA	Untreated vs Treated	F=0.79, R²=0.209	0.7	ns
47	Beta diversity	Pairwise PERMANOVA	Untreated vs Treated	F=0.64, R²=0.242	0.667	ns
49	Beta diversity	Pairwise PERMANOVA	Untreated vs Treated	F=0.27, R²=0.064	1	ns
50	Beta diversity	Pairwise PERMANOVA	Untreated vs Treated	F=1.41, R²=0.32	0.3	ns
51	Beta diversity	Pairwise PERMANOVA	Untreated vs Treated	F=0.68, R²=0.146	0.8	ns
52	Beta diversity	Pairwise PERMANOVA	Untreated vs Treated	F=0.73, R²=0.196	0.6	ns
53	Beta diversity	Pairwise PERMANOVA	Untreated vs Treated	F=0.63, R²=0.136	0.8	ns
54	Beta diversity	Pairwise PERMANOVA	Untreated vs Treated	F=1.47, R²=0.33	0.2	ns
56	Beta diversity	Pairwise PERMANOVA	Untreated vs Treated	F=0.41, R²=0.092	0.9	ns
57	Beta diversity	Pairwise PERMANOVA	Untreated vs Treated	F=0.5, R²=0.143	0.8	ns
58	Beta diversity	Pairwise PERMANOVA	Untreated vs Treated	F=0.44, R²=0.128	1	ns
59	Beta diversity	Pairwise PERMANOVA	Untreated vs Treated	F=1.56, R²=0.439	0.25	ns
60	Beta diversity	Pairwise PERMANOVA	Untreated vs Treated	F=0.52, R²=0.115	0.9	ns

### Sheet: Table S2
Timepoint	group1	group2	AlphaDiversityMetric	Z	P.unadj	p_adj
1	Treated	Untreated	Richness	0.218218	0.827259	0.827259
2	Treated	Untreated	Richness	0.885615	0.375825	0.375825
3	Treated	Untreated	Richness	-0.654654	0.512691	0.512691
4	Treated	Untreated	Richness	-0.221404	0.824778	0.824778
5	Treated	Untreated	Richness	1.09109	0.275234	0.275234
6	Treated	Untreated	Richness	0.218218	0.827259	0.827259
7	Treated	Untreated	Richness	1.96396	0.0495346	0.0495346
9	Treated	Untreated	Richness	-1.52753	0.12663	0.12663
10	Treated	Untreated	Richness	0.664211	0.506555	0.506555
11	Treated	Untreated	Richness	0.654654	0.512691	0.512691
12	Treated	Untreated	Richness	0.221404	0.824778	0.824778
14	Treated	Untreated	Richness	1.48087	0.138641	0.138641
16	Treated	Untreated	Richness	0.654654	0.512691	0.512691
20	Treated	Untreated	Richness	-0.218218	0.827259	0.827259
23	Treated	Untreated	Richness	0	1	1
27	Treated	Untreated	Richness	1.96396	0.0495346	0.0495346
45	Treated	Untreated	Richness	1.96396	0.0495346	0.0495346
46	Treated	Untreated	Richness	1.73205	0.0832645	0.0832645
47	Treated	Untreated	Richness	0.408248	0.683091	0.683091
49	Treated	Untreated	Richness	0.218218	0.827259	0.827259
50	Treated	Untreated	Richness	1.29099	0.196706	0.196706
51	Treated	Untreated	Richness	0.654654	0.512691	0.512691
52	Treated	Untreated	Richness	0	1	1
53	Treated	Untreated	Richness	0.442807	0.657905	0.657905
54	Treated	Untreated	Richness	1.73205	0.0832645	0.0832645
56	Treated	Untreated	Richness	-0.218218	0.827259	0.827259
57	Treated	Untreated	Richness	0.592349	0.553617	0.553617
58	Treated	Untreated	Richness	1.1547	0.248213	0.248213
59	Treated	Untreated	Richness	1.34164	0.179712	0.179712
60	Treated	Untreated	Richness	-0.654654	0.512691	0.512691
1	Treated	Untreated	Simpson	-0.654654	0.512691	0.512691
2	Treated	Untreated	Simpson	-0.654654	0.512691	0.512691
3	Treated	Untreated	Simpson	-1.09109	0.275234	0.275234
4	Treated	Untreated	Simpson	0.218218	0.827259	0.827259
5	Treated	Untreated	Simpson	-0.218218	0.827259	0.827259
6	Treated	Untreated	Simpson	1.09109	0.275234	0.275234
7	Treated	Untreated	Simpson	1.52753	0.12663	0.12663
9	Treated	Untreated	Simpson	-0.218218	0.827259	0.827259
10	Treated	Untreated	Simpson	0.218218	0.827259	0.827259
11	Treated	Untreated	Simpson	-0.218218	0.827259	0.827259
12	Treated	Untreated	Simpson	1.09109	0.275234	0.275234
14	Treated	Untreated	Simpson	-0.57735	0.563703	0.563703
16	Treated	Untreated	Simpson	-0.654654	0.512691	0.512691
20	Treated	Untreated	Simpson	-1.96396	0.0495346	0.0495346
23	Treated	Untreated	Simpson	-0.57735	0.563703	0.563703
27	Treated	Untreated	Simpson	0.654654	0.512691	0.512691
45	Treated	Untreated	Simpson	1.96396	0.0495346	0.0495346
46	Treated	Untreated	Simpson	0.57735	0.563703	0.563703
47	Treated	Untreated	Simpson	0.774597	0.438578	0.438578
49	Treated	Untreated	Simpson	1.09109	0.275234	0.275234
50	Treated	Untreated	Simpson	1.73205	0.0832645	0.0832645
51	Treated	Untreated	Simpson	1.09109	0.275234	0.275234
52	Treated	Untreated	Simpson	0.57735	0.563703	0.563703
53	Treated	Untreated	Simpson	1.52753	0.12663	0.12663
54	Treated	Untreated	Simpson	0	1	1
56	Treated	Untreated	Simpson	0.654654	0.512691	0.512691
57	Treated	Untreated	Simpson	0.57735	0.563703	0.563703
58	Treated	Untreated	Simpson	0	1	1
59	Treated	Untreated	Simpson	1.34164	0.179712	0.179712
60	Treated	Untreated	Simpson	0.218218	0.827259	0.827259
1	Treated	Untreated	Shannon	-1.09109	0.275234	0.275234
2	Treated	Untreated	Shannon	0.218218	0.827259	0.827259
3	Treated	Untreated	Shannon	-1.09109	0.275234	0.275234
4	Treated	Untreated	Shannon	0.218218	0.827259	0.827259
5	Treated	Untreated	Shannon	-0.218218	0.827259	0.827259
6	Treated	Untreated	Shannon	0.654654	0.512691	0.512691
7	Treated	Untreated	Shannon	1.96396	0.0495346	0.0495346
9	Treated	Untreated	Shannon	-0.654654	0.512691	0.512691
10	Treated	Untreated	Shannon	0.218218	0.827259	0.827259
11	Treated	Untreated	Shannon	-0.218218	0.827259	0.827259
12	Treated	Untreated	Shannon	0.654654	0.512691	0.512691
14	Treated	Untreated	Shannon	0	1	1
16	Treated	Untreated	Shannon	-0.654654	0.512691	0.512691
20	Treated	Untreated	Shannon	-1.52753	0.12663	0.12663
23	Treated	Untreated	Shannon	-0.57735	0.563703	0.563703
27	Treated	Untreated	Shannon	1.52753	0.12663	0.12663
45	Treated	Untreated	Shannon	1.96396	0.0495346	0.0495346
46	Treated	Untreated	Shannon	0.57735	0.563703	0.563703
47	Treated	Untreated	Shannon	0	1	1
49	Treated	Untreated	Shannon	0.654654	0.512691	0.512691
50	Treated	Untreated	Shannon	1.73205	0.0832645	0.0832645
51	Treated	Untreated	Shannon	1.09109	0.275234	0.275234
52	Treated	Untreated	Shannon	0.57735	0.563703	0.563703
53	Treated	Untreated	Shannon	1.52753	0.12663	0.12663
54	Treated	Untreated	Shannon	1.1547	0.248213	0.248213
56	Treated	Untreated	Shannon	0.654654	0.512691	0.512691
57	Treated	Untreated	Shannon	0.57735	0.563703	0.563703
58	Treated	Untreated	Shannon	0	1	1
59	Treated	Untreated	Shannon	1.34164	0.179712	0.179712
60	Treated	Untreated	Shannon	0.218218	0.827259	0.827259

### Sheet: Table S3
Phase	R_squared	F_statistic	p_value	significance
Before	0.0602028	1.79366	0.097	ns
PointOne-During	0.0204544	1.06496	0.3609	ns
PointOne-Recovery	0.0360866	1.01081	0.4147	ns
One-During	0.0968695	3.43231	0.003	**
Ten-During	0.0785185	2.55627	0.0189	*
